# Inhibition of Retinoic Acid Signaling in Proximal Tubular Epithelial cells Protects against Acute Kidney Injury by Enhancing Kim-1-dependent Efferocytosis

**DOI:** 10.1101/2023.06.15.545113

**Authors:** M. Yang, L.N. Lopez, M. Brewer, R. Delgado, A. Menshikh, K. Clouthier, Y. Zhu, T. Vanichapol, H. Yang, R. Harris, L. Gewin, C. Brooks, A. Davidson, M.P. de Caestecker

## Abstract

Retinoic acid receptor (RAR) signaling is essential for mammalian kidney development, but in the adult kidney is restricted to occasional collecting duct epithelial cells. We now show there is widespread reactivation of RAR signaling in proximal tubular epithelial cells (PTECs) in human sepsis-associated acute kidney injury (AKI), and in mouse models of AKI. Genetic inhibition of RAR signaling in PTECs protects against experimental AKI but is associated with increased expression of the PTEC injury marker, Kim-1. However, Kim-1 is also expressed by de-differentiated, proliferating PTECs, and protects against injury by increasing apoptotic cell clearance, or efferocytosis. We show that the protective effect of inhibiting PTEC RAR signaling is mediated by increased Kim-1 dependent efferocytosis, and that this is associated with de-differentiation, proliferation, and metabolic reprogramming of PTECs. These data demonstrate a novel functional role that reactivation of RAR signaling plays in regulating PTEC differentiation and function in human and experimental AKI.

**Graphical abstract:** 
