## Supplemental Table 5 for "Inhibition of Retinoic Acid Signaling in Proximal Tubular Epithelial cells Protects against Acute Kidney Injury by Enhancing Kim-1-dependent Efferocytosis"

### Sheet: A) GTP primers 
Mouse line	Forward	Reverse	Product size (b.p.)
R26R DN RAR	ATG GTG TAC ACG TGT CAC C	CAC CTT CTC AAT GAG CTC C	200
PEPCK-Cre	CGGTGCTAACCAGCGTTTTC	TGGGCGGCATGGTGCAAGTT	429
RARE-LacZ	ATC CTC TGC ATG GTC AGG TC	CGT GGC CTG ATT CAT TCC	315
RARE-LacZ (control)	CAA ATG TTG CTT GTC TGG TG	GTC AGT CGA GTG CAC AGT TT	210
Gapdh	TGT GAA CGG ATT TGG CCG TA	ACT GTG CCG TTG AAT TTG CC	CNV
R26R DN RAR	ATG GTG TAC ACG TGT CAC C	CAC CTT CTC AAT GAG CTC C	CNV

### Sheet: B) IF primary ABs
Cell type	Protein	Company	Cat #	Species	Mono/Poly	Clone ID	Dilution	Detection	Tissue/Cells	Ag Retrieval
PMN and Monocytes	Gr-1	Invitrogen/eBioscience	14-5931-82	Rat	Mono	RB6-8C5	1 in 100	Indirect with fluorphore	Frozen	No need
PMN	MPO	Abcam	ab208670	Rabbit	Mono	EPR20257	1 in 1000	Indirect with fluorphore	FFPE	Citrate
PTECs	LTL	Vector Labs	B-1325-2				1 in 500	Indirect with biotin	FFPE/Frozen	Citrate
Injured PTECs	Kim-1	R&D Systems	MAB1817	Rat	Mono	222414	1 in 500	Indirect with fluorphore	FFPE/Frozen	Citrate
TAL	THP-1	Alfa Aesar	J65429	Rabbit	Poly		1 in 1000	Indirect with fluorphore	Frozen	Citrate
Collecting duct	AQP2	Abcam	ab199975	Rabbit	Mono	EPR21080	1 in 500	Indirect with fluorphore	FFPE/Frozen	Citrate
Macrophages	F4/80	Abcam	ab6640	Rat	Mono	CI-A3-1	1 in 500	Indirect with fluorphore	FFPE/Frozen	Citrate
De-differentiated cells	Sox9	Abcam	ab185230	Rabbit	Mono	EPR14335	1 in 500	Indirect with fluorphore	FFPE/Frozen	Citrate
Proliferating cells	Ki67	Invitrogen/eBioscience	14-5698-82	Rat	Mono	SolA15	1 in 500	Indirect with fluorphore	FFPE	Citrate
Necroptosis	MLKL	abcepta	AP14272b	Rabbit	Poly		1 in 500	Indirect with fluorphore	FFPE	Citrate
Injured PTECs	Kim-1	R&D Systems	MAB1817	Rat	Mono	222414	1 in 500	Indirect with fluorphore	Cultured cells	No
Epithelia	ZO-1	Invitrogen/eBioscience	61-7300	Rabbit	Poly		1 in 500	Indirect with fluorphore	Cultured cells	No
Myofibroblasts	a-SMA	Abcam	ab202368	Mouse	Mono	1A4	1 in 1000	Alexa Fluor 594 conjugated	Cultured cells	No
PTECs	AQP1	Abcam	Ab225225	Rabbit	Mono	EPR11588(B)	1 in 1000	Alexa Fluor 647 conjugated	Cultured cells	No
TAL, DCT, and CD	E-Cadherin	Cell Signaling	3195	Rabbit	Mono	24E10	1 in 500	Indirect with fluorphore	Cultured cells	No

### Sheet: C) IF secondary ABs
Specificity	Species	Company	Cat #	Mono/Poly	Other	Conjugate	Dilution
Biotin	Bacteria	Thermofisher	22832		Streptavidin	Avidin (FITC)	1 in 500
Rat	Donkey	Jackson Immuno	712-165-153	Polyclonal		Cy3 (TexRed)	1 in 500
Rat	Donkey	Jackson Immuno	712-175-153	Polyclonal		Cy5	1 in 500
Rabbit	Donkey	Jackson Immuno	711-165-152	Polyclonal		Cy3 (TexRed)	1 in 500
Rabbit	Donkey	Jackson Immuno	711-175-152	Polyclonal		Cy5	1 in 500

### Sheet: D) QRT-PCR primers
	PRIMER SEQUENCES (5' - 3')
Gene	FORWARD	REVERSE
Kim1/Havcr1	AAACCAGAGATTCCCACACG	GTCGTGGGTCTTCCTGTAGC
Lcn2/N-Gal	GCAGGTGGTACGTTGTGGG	CTCTTGTAGCTCATAGATGGTGC
Ho-1	ACAGCCCCACCAAGTTCAA	TCTGCAGGGGCAGTATCTTG
Rarb	GGGCAGATCCTGGATTTCTA	GATGGATTGAGCAGTATGCC
Cyp26B1	TGCCACCCGCGACAA	GGAACCCTGTAGCAACCAGTGA
Aldh1a2/Raldh2	TTGCAGATGCTGACTTGGAC	TCTGAGGACCCTGCTCAGTT
Aldh1a3/Raldh3	TCGAGAGTGGGAAGAAGGAA	AGAAGACGGTGGGTTTGATG
Ets1	CCCTGGGTAAAGAATGCTTCC	GCTGATGAAGTAATCCGAGGTG
Tgm2	CTAGAGGCTTCTACTGGCTACC	GCGTAAGGACATATTCCCGTC
CryAB	ACACCGGACTCTCAGAGATG	GGACCTCAATCACGTCCCC
Slc20A1	TTTGACAAACTTCCTCTGTGGG	GGACTTTCAGACGGACTAGACTT
Sox9	AGTACCCGCATCTGCACAAC	ACGAAGGGTCTCTTCTCGCT
FoxM1	GGACATCTACACTTGGATTGAGG	TGTCATGGAGAGAAAGGTTGTG
PfkB	GGAGGCGAGAACATCAAGCC	GCACTGCCAATAATGGTGCC
Hk2	TGATCGCCTGCTTATTCACGG	AACCGCCTAGAAATCTCCAGA
Pgc1a	TATGGAGTGACATAGAGTGTGCT	CCACTTCAATCCACCCAGAAAG
Gapdh	TGGAGAAACCTGCCAAGTATGA	GAAGAGTGGGAGTTGCTGTTGA

### Sheet: E) Flow Cytometry ABs
Cell type	Protein	Company	Cat #	Species	Mono/Poly	Clone ID	Fluorophore	Dilution μg/ml/10^6 cells
All leukocytes	CD45	Invitrogen	12-0451-82	Rat	Mono	30-F11	PE	4
PMN	Ly6G	Invitrogen	61-9668-82	Rat	Mono	1A8-Ly6g	PE-eFluor 610	8
Inflammatory monocyte/macrophages	Ly6C	Invitrogen	45-5932-82	Rat	Mono	HK1.4	PerCP-CY 5.5	16
MNCs	CD11B	Invitrogen	11-0112-82	Rat	Mono	M1/70	FITC	4
Macrophages	F480/Emr1	Invitrogen	17-4801-82	Rat	Mono	BM8	APC	32
APCs	MHC-II	Invitrogen	67-5321-82	Rat	Mono	M5/114.15.2	SuperBright 702	4
Alternatively activated macrophages	CD206	Invitrogen	48-2061-82	Rat	Mono	MR6F3	eFluor 450	8
LIVE/DEAD™ Fixable Dead Cell Stain		Invitrogen	L34961				Blue(UV)
Click-iT Plus EdU		Invitrogen	C10632				Alexa Fluor 488
