## Supplemental Table 1 for "Inhibition of Retinoic Acid Signaling in Proximal Tubular Epithelial cells Protects against Acute Kidney Injury by Enhancing Kim-1-dependent Efferocytosis"

### Sheet: A) RA targets
Symbol	gene symbol	name	Alias	Entrez	HGNC	Name in Refs	Spp	Dir	Summary	Ref PMIDs	Cat
ADH1C	ADH1C	alcohol dehydrogenase 1C (class I), gamma polypeptide	ADH3	126	HGNC:251	ADH3	Hs	Up	Induction; functional binding site; negative TRE nearby.	0001996113; 0001321136; 0008388158	3
CD38	CD38	CD38 molecule	ADPRC 1, ADPRC1, cADPR1	952	HGNC:1667	CD38	Hs, Mm	Up	Induction; differentiation controls; specific ligands; functional binding sites; evidence from transgenics.	7690555; 0008394323; 0007511050; 0009160665; 0009624127; 10969805	3
Cdx1	CDX1	caudal type homeobox 1		1044	HGNC:1805	Cdx1	Mm, Hsa	Up	Induction; conserved functional binding site.	7649373; 10938132	3
CEBPE	CEBPE	CCAAT enhancer binding protein epsilon	C/EBP-epsilon, CRP1, IMD108, SGD1, c/EBP epsilon	1053	HGNC:1836	C/EBP epsilon	Hs	Up	Rapid induction during differentiation; functional binding site; specific ligands.	9376579; 9177240; 0010330422	3
CRABP2	CRABP2	cellular retinoic acid binding protein 2	CRABP-II, RBP6	1382	HGNC:2339	CRABP-II	Hs, Mm	Up	Induction; conserved functional binding sites.	0001654334; 1309505; 0001313808; 0001327537; 0001334086; 0008071361; 0009856825	3
Cryab	CRYAB	crystallin alpha B	CMD1II, CRYA2, CTPP2, CTRCT16, HEL-S-101	1410	HGNC:2389	αB-crystallin/small HSP	Mm	Up	Induction; functional binding site.	9651402	3
Drd2	DRD2	dopamine receptor D2	D2DR, D2R	1813	HGNC:3023	dopamine D2 receptor	Hs, Mm, Rn	Up	Induction; functional binding site; evidence from transgenics.	7990648; 0009405615; 0009721718; 9452386	3
Egr1	EGR1	early growth response 1	AT225, G0S30, KROX-24, NGFI-A, TIS8	1958	HGNC:3238	Egr-1, zif268, Krox-24	Mm, Rn	Up	Induction; functional binding site (characterized as a single half-site).	1936556; 1793734; 1708092; 0007877619; 8176254	3
ETS1	ETS1	ETS proto-oncogene 1, transcription factor	ETS-1, EWSR2, c-ets-1, p54	2113	HGNC:3488	Ets1, ets-1	Hs, Mm	Up	Rapid induction during differentiation; functional binding motifs (single hexamer and DR5).	3060792; 7689222; 0010773887; 11327309	3
Foxa1	FOXA1	forkhead box A1	HNF3A, TCF3A	3169	HGNC:5021	HNF-3α	Mm	Up	Rapid induction during differentiation; no protein synthesis required; functional binding site.	8029022; 7649373; 9260895; 0010388516	3
H1F0	H1-0	H1.0 linker histone	H1.0, H10, H1F0, H1FV	3005	HGNC:4714	H1° histone, H1 degree	Mm, Hs	Up	Early induction during differentiation; functional binding site (DR8); other NRs.	2846273; 1988682; 0008078070; 0007576177; 0008559662	3
Hoxa1	HOXA1	homeobox A1	BSAS, HOX1, HOX1F	3198	HGNC:5099	ERA-1, Hox-1.6, Hoxa-1	Mm, Dr	Up	Induction; conserved functional binding site; whole animal evidence (including transgenics).	0003422432; 0002906112; 0001360810; 0007743939; 0008631251; 0008999919; 0009053316	3
HOXA4	HOXA4	homeobox A4	HOX1, HOX1D	3201	HGNC:5105	hoxa-4	Hs, Mm	Up	Induction; upstream functional binding site and downstream RA-responsive enhancer; whole animal evidence including transgenics; site conservation.	0008759021; 0009570764; 9272954; 0010679930	3
Hoxb1	HOXB1	homeobox B1	HCFP3, HOX2, HOX2I, Hox-2.9	3211	HGNC:5111	Hoxb-1	Mm, Gg, Tr, Hs	vrsb	Induction; functional binding sites (5′ and several 3′); whole animal evidence including transgenics; site conservation.	0007914354; 0007916164; 0007831296; 0007831297; 0008999919; 0009463349; 0009671595; 0009869297	3
Hoxb4	HOXB4	homeobox B4	HOX-2.6, HOX2, HOX2F	3214	HGNC:5115	Hox-2.6, Hoxb-4	Mm, Tr, Gg	Up	Induction; conserved functional binding site; evidence from transgenics.	0007878040; 9272954; 0009697850	3
Hoxd4	HOXD4	homeobox D4	HHO.C13, HOX-5.1, HOX4, HOX4B, Hox-4.2	3233	HGNC:5138	Hox-4.2, Hoxd-4	Mm, Hs	Up	Induction; functional binding sites (5′ and several 3′); whole animal evidence including transgenics; site conservation; some discussion that at least some effects may be indirect.	2898782; 0008093325; 0007908827; 0008674428; 0009360992; 0009347914; 10940626	3
HSD17B1	HSD17B1	hydroxysteroid 17-beta dehydrogenase 1	17-beta-HSD, 20-alpha-HSD, E2DH, EDH17B2, EDHB17	3292	HGNC:5210	17HSD type 1c	Hs	Up	Induction; specific ligands; functional binding site.	0008013376; 0008614400; 9048588	3
IL2RA	IL2RA	interleukin 2 receptor subunit alpha	CD25, IDDM10, IL2R, IMD41, TCGFR	3559	HGNC:6008	IL-2R α	Hs	Up	Induction; an upstream region at least partly responsible has been identified; additional paracrine effect from RA induction of IL2 has been discussed.	7678784; 0008157276; 9130512	3
Pck1	PCK1	phosphoenolpyruvate carboxykinase 1	PCKDC, PEPCK-C, PEPCK1, PEPCKC	5105	HGNC:8724	PEPCK	Rn, Hs, Mm	Up	Induction; functional binding sites; whole animal evidence; other NRs.	2176887; 0001848696; 0001656224; 0007831301; 0008626419; 0009078282; 9202079	3
Pit1d	SLC20A1	solute carrier family 20 member 1	GLVR1, Glvr-1, PIT1, PiT-1	6574	HGNC:10946	Pit-1	Mm, Rn, Ma, Hs	Up	Induction; conserved functional binding site (also acts as VDRE); Pit1 binding required for activity; clinical evidence.	0008504933; 0007588287; 0009027335; 0010077004	3
RARA	RARA	retinoic acid receptor alpha	NR1B1, RAR, RARalpha	5914	HGNC:9864	RAR-α2	Hs, Mm, Tr	Up	Isoform 2 induction; conserved functional binding site.	2825025; 2825036; 0001658797; 0010452951	3
RARB	RARB	retinoic acid receptor beta	HAP, MCOPS12, NR1B2, RARbeta, RARbeta1	5915	HGNC:9865	RARβ	Hs, Mm, Rn, Gg	Up	Induction (isoforms 2, 4); conserved functional binding site; isoforms 1, 3 appear not be RA regulated.	2833708; 2836738; 0002542014; 0002153268; 0002177841; 0002164682; 0001663808; 0008384988; 0008011555; 7649373; 11073974	3
RARG	RARG	retinoic acid receptor gamma	NR1B3, RARC, RARgamma	5916	HGNC:9866	RAR γ	Hs, Mm, Rn	Up	Isoform 2 induction; conserved functional binding site.	0001320193; 0008394693; 0009142499	3
Rbp1	ARID4A	AT-rich interaction domain 4A	RBBP-1, RBBP1, RBP-1, RBP1	5926	HGNC:9885	CRBPI	Mm, Rn	Up	Induction; conserved functional binding site.	2546063; 0001648481; 0001339275	3
SFTPB	SFTPB	surfactant protein B	PSP-B, SFTB3, SFTP3, SMDP1, SP-B	6439	HGNC:10801	SP-B	Hs, Rn, Mm	Up	Induction; region responsible for RA effect binds receptors; indirect effect likely as well; functional motifs; evidence from dominant negative.	0008404646; 0008944731; 0009575874; 0009700083; 0010070102; 0010617585	3
Tgm2	TGM2	transglutaminase 2	G(h), TG(C), TGC, hTG2, tTG	7052	HGNC:11778	TGase 2	Mm, Hs, Rn	Up	Induction; controls for differentiation; specific ligands; unusual functional binding site of three hexamers: hex(n7)hex(n5)hex; requirement for both RA and 9-cis, at least in some systems.	6149218; 2859286; 2900242; 2565341; 1705423; 9516142; 0008626785; 9516142	3
Ucp1	UCP1	uncoupling protein 1	SLC25A7, UCP	7350	HGNC:12517	ucp, upc-1	Rn, Mm	Up	Induction; conservedefunctional binding sites; specific ligands; whole animal studies; other NRs/factors.	0007929091; 0007890689; 0008754778; 0008940169; 9659286; 10921912; 0010600643	3

### Sheet: B) RA regulators 
Symbol	gene symbol	name	Alias	Entrez	HGNC	Spp	Dir	Summary	Ref PMIDs
Radh2	ALDH1A2	aldehyde dehydrogenase 1 family member A2	DIH4, RALDH(II), RALDH2, RALDH2-T	8854	HGNC:15472	Mm		rate limiting enzyme in RA synthesis, regulated in IRI-AKI	26109319, 18611112
Raldh3	ALDH1A3	aldehyde dehydrogenase 1 family member A3	ALDH1A6, ALDH6, MCOP8, RALDH3	220	HGNC:409	Mm		rate limiting enzyme in RA synthesis, regulated in IRI-AKI	26109319, 18611112
Cyp26B1	CYP26B1	cytochrome P450 family 26 subfamily B member 1	CYP26A2, P450RAI-2, P450RAI2, RHFCA	56603	HGNC:20581	Mm	Up	RA target, negative feedback regulator, regulated in IRI-AKI	26109319, 2159158
