## Supplemental Table 2 for "Inhibition of Retinoic Acid Signaling in Proximal Tubular Epithelial cells Protects against Acute Kidney Injury by Enhancing Kim-1-dependent Efferocytosis"

### Sheet: PTECs
Symbol	baseMean	log2.fold.change.control.AKI.	lfc AKI vs control	fold change AKI vs Control	lfcSE	stat	pvalue	padj
SLC20A1	832.147	-1.7913	1.7913	3.46126	0.550249	-3.25543	0.00113221	0.00992377
RARB	123.656	0.224629	-0.224629	0.855815	0.621935	0.361178	0.717967	0.838961
EGR1	120.25	0.544561	-0.544561	0.6856	0.722193	0.754038	0.450826	0.640759
CRYAB	10227.3	-2.29414	2.29414	4.90463	0.602914	-3.8051	0.00014175	0.00202181
ETS1	1072.88	-3.30419	3.30419	9.87777	0.560672	-5.89326	3.79e-09	3.53e-07
ARID4A	1239.27	0.399136	-0.399136	0.758312	0.271204	1.47172	0.141096	0.30806
ALDH1A2	615.234	-2.3811	2.3811	5.20933	0.505042	-4.71465	2.42e-06	8.04e-05
RARA	214.48	0.134099	-0.134099	0.911239	0.456375	0.293835	0.768884	0.871211
TGM2	1211.49	-3.29812	3.29812	9.83632	0.705008	-4.67813	2.9e-06	9.28e-05
PCK1	6748.27	1.34885	-1.34885	0.392605	0.89152	1.51298	0.130285	0.292854

### Sheet: Leukocytes
Symbol	baseMean	log2.fold.change.control.AKI.	lfc AKI vs control	fold change AKI vs Control	lfcSE	stat	pvalue	padj
SLC20A1	36.7705	0.407193	-0.407193	0.754089	0.412145	0.987984	0.32316	0.99946
CD38	43.0219	0.046431	-0.046431	0.968329	0.762606	0.0608847	0.951451	0.99946
CRYAB	93.9784	-2.52422	2.52422	5.75264	1.12153	-2.25069	0.0244049	0.803207
ETS1	132.916	-0.625382	0.625382	1.54262	0.351577	-1.77879	0.0752738	0.975009
IL2RA	28.9366	-2.6328	2.6328	6.20229	0.948493	-2.77577	0.00550707	0.523488
ARID4A	54.2159	0.0326752	-0.0326752	0.977606	0.347351	0.0940696	0.925054	0.99946
ALDH1A2	18.5461	0.553683	-0.553683	0.681279	0.66879	0.827887	0.407734	0.99946
RARA	16.112	0.790144	-0.790144	0.578286	0.615024	1.28474	0.198884	0.99946
TGM2	10.4252	-2.11722	2.11722	4.33858	0.635846	-3.32977	0.000869166	0.271219
PCK1	21.4991	0.128368	-0.128368	0.914866	1.19817	0.107136	0.914681	0.99946

### Sheet: TAL
Symbol	baseMean	log2.fold.change.control.AKI.	lfc AKI vs control	fold change AKI vs Control	lfcSE	stat	pvalue	padj
SLC20A1	850.912	1.0864	-1.0864	0.470936	0.462029	2.35136	0.0187047	0.0851968
RARB	778.48	0.314028	-0.314028	0.804393	0.280137	1.12098	0.262297	0.483219
EGR1	320.354	0.799248	-0.799248	0.574649	0.742431	1.07653	0.281691	0.504181
CRYAB	2394.05	-2.44185	2.44185	5.4334	0.612281	-3.98813	6.66e-05	0.00121839
ETS1	290.984	-2.42008	2.42008	5.35201	0.544863	-4.44164	8.93e-06	0.00024568
RARG	156.183	-1.12294	1.12294	2.17791	0.425097	-2.64162	0.00825103	0.0483102
ARID4A	1255.91	-0.0819238	0.0819238	1.05843	0.156658	-0.522946	0.601012	0.778921
ALDH1A2	4184.3	-0.265134	0.265134	1.20175	0.572798	-0.462875	0.643454	0.80905
RARA	165.175	-0.853644	0.853644	1.80706	0.504288	-1.69277	0.0904993	0.245615
TGM2	607.989	-5.51353	5.51353	45.6812	0.593762	-9.28575	1.61e-20	3.53e-17
PCK1	1785.26	-0.87316	0.87316	1.83167	0.667251	-1.30859	0.190672	0.397253

### Sheet: CD-principal cells
Symbol	baseMean	log2.fold.change.control.AKI.	lfc AKI vs control	fold change AKI vs Control	lfcSE	stat	pvalue	padj
CRABP2	47.1995	-1.86236	1.86236	3.63602	0.721121	-2.58259	0.00980614	0.158422
SLC20A1	68.9371	0.364031	-0.364031	0.77699	0.556346	0.654326	0.512902	0.871786
RARB	251.885	0.447107	-0.447107	0.733513	0.336397	1.3291	0.183814	0.634302
EGR1	373.692	2.38003	-2.38003	0.192105	1.71442	1.38824	0.165062	0.606541
CRYAB	863.437	-0.304157	0.304157	1.2347	0.931693	-0.326456	0.74408	0.945649
ETS1	260.169	-0.245204	0.245204	1.18526	0.558097	-0.439357	0.660403	0.922844
RARG	79.7518	0.236444	-0.236444	0.848835	0.381096	0.62043	0.534975	0.881376
ARID4A	349.2	0.0865983	-0.0865983	0.941741	0.227126	0.381279	0.702997	0.932414
ALDH1A2	280.916	-2.16292	2.16292	4.47821	0.588217	-3.67708	0.000235919	0.0148295
ALDH1A3	48.793	0.882379	-0.882379	0.542472	1.36128	0.648197	0.516857	0.875208
RARA	90.7883	-0.862518	0.862518	1.81821	0.66055	-1.30576	0.191635	0.644589
TGM2	68.4941	-2.49797	2.49797	5.64891	0.646405	-3.86441	0.000111358	0.00941158
PCK1	178.346	0.36771	-0.36771	0.775011	1.31083	0.280518	0.77908	0.956237

### Sheet: Interstital cells
Symbol	baseMean	log2.fold.change.control.AKI.	lfc AKI vs control	fold change AKI vs Control	lfcSE	stat	pvalue	padj
SLC20A1	20.5462	-0.335935	0.335935	1.2622	0.351433	-0.955901	0.339122	0.719255
RARB	253.218	0.229493	-0.229493	0.852934	0.464665	0.493889	0.621384	0.887296
EGR1	123.736	0.745235	-0.745235	0.596571	0.869578	0.857007	0.391441	0.758823
CRYAB	305.427	-1.49141	1.49141	2.81163	0.601153	-2.48091	0.0131048	0.1672
ETS1	207.199	0.234105	-0.234105	0.850212	0.26024	0.899574	0.368347	0.74103
ARID4A	79.2035	-0.0647111	0.0647111	1.04588	0.301749	-0.214453	0.830194	0.965802
ALDH1A2	123.313	0.113831	-0.113831	0.924131	0.27619	0.412147	0.680232	0.91861
RARA	21.8881	0.306908	-0.306908	0.808372	0.310598	0.98812	0.323094	0.709628
TGM2	210.496	-1.37122	1.37122	2.58689	0.521868	-2.62752	0.00860098	0.130466
PCK1	93.6365	-0.0161812	0.0161812	1.01128	1.08524	-0.0149103	0.988104	0.997193

### Sheet: Endothelial cells
Symbol	baseMean	log2.fold.change.control.AKI.	lfc AKI vs control	fold change AKI vs Control	lfcSE	stat	pvalue	padj
TGM2	1051.12	-1.74062	1.74062	3.34178	0.513691	-3.38845	0.000702886	0.0293264
CRYAB	614.455	-0.983754	0.983754	1.97761	1.1326	-0.868577	0.385078	0.716997
SLC20A1	165.977	-0.875546	0.875546	1.8347	0.398865	-2.19509	0.028157	0.232501
CYP26B1	234.839	-0.231716	0.231716	1.17423	1.10303	-0.210072	0.833612	0.9431
PCK1	131.124	-0.211564	0.211564	1.15794	1.20452	-0.175642	0.860575	0.952792
ETS1	1392.49	0.0989147	-0.0989147	0.933735	0.290139	0.340922	0.733162	0.90508
RARA	65.0201	0.110221	-0.110221	0.926446	0.326925	0.337146	0.736007	0.906494
ARID4A	248.111	0.292064	-0.292064	0.816733	0.293786	0.994139	0.320155	0.674345
RARB	911.333	0.520475	-0.520475	0.697142	0.311657	1.67003	0.0949139	0.414661
CD38	108.249	0.567022	-0.567022	0.675009	0.900119	0.629941	0.528733	0.81207
RARG	46.5683	1.28723	-1.28723	0.409738	0.480502	2.67892	0.00738606	0.12155
EGR1	91.7896	1.32462	-1.32462	0.399256	1.27154	1.04174	0.297532	0.657956

### Sheet: Whole kidney (Bulk)
Symbol	baseMean	log2.fold.change.control.AKI.	lfc AKI vs control	fold change AKI vs Control	lfcSE	stat	pvalue	padj
CRABP2	338.269	-1.01014	1.01014	2.01411	0.461423	-2.18919	0.0285832	0.0974955
CYP26B1	1784.49	-0.865328	0.865328	1.82175	0.664064	-1.30308	0.192548	0.371922
SFTPB	101.412	-1.73679	1.73679	3.33293	0.671156	-2.58776	0.00966028	0.0439119
SLC20A1	3408.77	-0.781452	0.781452	1.71886	0.345517	-2.26169	0.0237167	0.0849567
HOXD4	901.939	0.520042	-0.520042	0.697352	0.240279	2.16433	0.0304392	0.101876
RARB	824.415	0.229162	-0.229162	0.85313	0.280939	0.815701	0.414671	0.608256
CD38	331.784	-1.58179	1.58179	2.99341	0.61848	-2.55754	0.0105414	0.0468449
ADH1C	724.082	0.116439	-0.116439	0.922462	0.850944	0.136835	0.891161	0.943601
UCP1	1.96413	-2.3755	2.3755	5.18916	1.80843	-1.31357	0.188991	0.367279
EGR1	7661.68	1.38785	-1.38785	0.382134	0.656986	2.11245	0.0346478	0.111859
CDX1	6.8424	-0.805954	0.805954	1.7483	0.740098	-1.08898	0.276162	0.471499
HOXA1	90.0701	-0.497553	0.497553	1.41182	0.190474	-2.61218	0.00899659	0.0416645
HOXA4	573.911	-0.169612	0.169612	1.12476	0.24599	-0.689508	0.490504	0.673695
CRYAB	100975	-1.98957	1.98957	3.97118	0.602285	-3.30336	0.000955325	0.00757662
DRD2	23.7145	1.31021	-1.31021	0.403262	0.659495	1.98669	0.0469572	0.139143
ETS1	5085.13	-0.393251	0.393251	1.31335	0.323357	-1.21615	0.223927	0.410017
IL2RA	124.774	-1.73591	1.73591	3.33091	0.560594	-3.09656	0.00195778	0.0132717
RARG	1183.56	-0.0103332	0.0103332	1.00719	0.309474	-0.0333895	0.973364	0.987667
CEBPE	8.8496	-0.64633	0.64633	1.56518	0.608276	-1.06256	0.287981	0.484161
FOXA1	4.8237	-2.65885	2.65885	6.3153	1.05629	-2.51715	0.0118309	0.0510523
ARID4A	1002.52	0.111484	-0.111484	0.925635	0.169933	0.656051	0.511791	0.689906
ALDH1A2	1891.65	-0.121309	0.121309	1.08772	0.221961	-0.54653	0.584702	0.746621
ALDH1A3	855.013	-1.17294	1.17294	2.25471	0.475295	-2.46782	0.013594	0.0565682
RARA	3103.95	-0.0770583	0.0770583	1.05486	0.247594	-0.311228	0.755627	0.864276
HSD17B1	1127.58	-0.194551	0.194551	1.14437	0.148983	-1.30586	0.191599	0.370795
HOXB1	12.9296	1.20681	-1.20681	0.433224	0.484439	2.49116	0.0127328	0.0539121
HOXB4	1063.32	-0.397237	0.397237	1.31698	0.182819	-2.17284	0.0297923	0.100425
TGM2	29097.5	-2.41641	2.41641	5.33842	0.382102	-6.324	2.55e-10	3.25e-08
PCK1	73972.5	1.06155	-1.06155	0.479116	0.870129	1.22	0.222466	0.408441
