## Supplemental Table 4 for "Inhibition of Retinoic Acid Signaling in Proximal Tubular Epithelial cells Protects against Acute Kidney Injury by Enhancing Kim-1-dependent Efferocytosis"

### Sheet: Distinct M1 up (J)
query	entrezgene	name	symbol	alias	taxid	MGI
AOAH	27052	acyloxyacyl hydrolase	Aoah	4930433E13Rik	10090	MGI:1350928
ARHGAP24	231532	Rho GTPase activating protein 24	Arhgap24	0610025G21Rik	10090	MGI:1922647
FAM26F	215900	calcium homeostasis modulator family member 6	Calhm6	A630077B13Rik, Fam26f	10090	MGI:2443082
CD38	12494	CD38 antigen	Cd38	ADPRC 1, Cd38-rs1, I-19	10090	MGI:107474
CFB	14962	complement factor B	Cfb	Bf, C2, Fb, H2-Bf	10090	MGI:105975
CP	12870	ceruloplasmin	Cp	D3Ertd555e	10090	MGI:88476
CPD	12874	carboxypeptidase D	Cpd	D830034L15Rik	10090	MGI:107265
CXCL10	15945	chemokine (C-X-C motif) ligand 10	Cxcl10	C7, CRG-2, INP10, IP-10, IP10	10090	MGI:1352450
DDX60	234311	DExD/H box helicase 60	Ddx60	9830118M07	10090	MGI:2384570
EBI3	50498	Epstein-Barr virus induced gene 3	Ebi3	EBI-3, IL-27	10090	MGI:1354171
FAM176B	230752	eva-1 homolog B (C. elegans)	Eva1b	2610027C15Rik, Fam176b	10090	MGI:1922063
F11R	16456	F11 receptor	F11r	9130004G24, ESTM33, JAM, JAM-1, JAM-A	10090	MGI:1321398
FPR1	14293	formyl peptide receptor 1	Fpr1	FPR, LXA4R, fMLF-R	10090	MGI:107443
FPR2	14289	formyl peptide receptor 2	Fpr2	E330010I07Rik, Fpr-rs2	10090	MGI:1278319
GBP6	100702	guanylate binding protein 6	Gbp6	GBP-6, Mpa2l	10090	MGI:2140937
GNGT2	14710	guanine nucleotide binding protein (G protein), gamma transducing activity polypeptide 2	Gngt2	Hg3i	10090	MGI:893584
GPR18	110168	G protein-coupled receptor 18	Gpr18		10090	MGI:107859
H2-Q6	110557	histocompatibility 2, Q region locus 6	H2-Q6	0610037M15Rik, H-2Q6, H2-K1, Qa-6, Qa6	10090	MGI:95935
H2-T10	15024	histocompatibility 2, T region locus 10	H2-T10	H-2T10	10090	MGI:95942
HERC6	67138	hect domain and RLD 6	Herc6	1700121D12Rik, 2510038N07Rik, 4930427L17Rik, CEB1, Herc5	10090	MGI:1914388
HP	15439	haptoglobin	Hp	HP-1, preHP2	10090	MGI:96211
PYHIN1	236312	interferon activated gene 209	Ifi209	4930422C14, Ifix, Pyhin-1, Pyhin1	10090	MGI:2138243
E030037K03RIK	623121	interferon activated gene 213	Ifi213	E030037K03Rik, E430029J22Rik, Pydc4, Pyr-A	10090	MGI:3695276
IFI44	99899	interferon-induced protein 44	Ifi44	A430056A10Rik, MTAP44, p44	10090	MGI:2443016
IFIT1	15957	interferon-induced protein with tetratricopeptide repeats 1	Ifit1	GARG-16, IFI-56K, ISG56, Ifi56, P56	10090	MGI:99450
IFIT2	15958	interferon-induced protein with tetratricopeptide repeats 2	Ifit2	GARG-39, IFI-54K, Ifi54, P54	10090	MGI:99449
ISG15	100038882	ISG15 ubiquitin-like modifier	Isg15	G1p2, IGI15, IP17, Irfp, UCRP	10090	MGI:1855694
ITGAL	16408	integrin alpha L	Itgal	(p180), Cd11a, LFA-1, LFA-1A, Ly-15	10090	MGI:96606
MARCO	17167	macrophage receptor with collagenous structure	Marco	Ly112, Scara2	10090	MGI:1309998
MS4A4C	64380	membrane-spanning 4-domains, subfamily A, member 4C	Ms4a4c	5830413L19Rik, Ms4a9	10090	MGI:1927656
SEPX1	27361	methionine sulfoxide reductase B1	Msrb1	D17Wsu82e, SELX, SelR, Sepr, Sepx1	10090	MGI:1351642
MX1	17857	MX dynamin-like GTPase 1	Mx1	Mx, Mx-1	10090	MGI:97243
NFKBIZ	80859	nuclear factor of kappa light polypeptide gene enhancer in B cells inhibitor, zeta	Nfkbiz	INAP, Mail	10090	MGI:1931595
PSTPIP2	19201	proline-serine-threonine phosphatase-interacting protein 2	Pstpip2	MAYP, cmo	10090	MGI:1335088
DDX58	230073	RNA sensor RIG-I	Rigi	6430573D20Rik, C330021E21, Ddx58, RIG-I, RLR-1	10090	MGI:2442858
RSAD2	58185	radical S-adenosyl methionine domain containing 2	Rsad2	2510004L01Rik, Vig1, cig5	10090	MGI:1929628
SAA3	20210	serum amyloid A 3	Saa3	Saa-3, l7R3	10090	MGI:98223
SLFN1	20555	schlafen 1	Slfn1		10090	MGI:1313259
SLFN8	276950	schlafen 8	Slfn8	mSLFN8	10090	MGI:2672859
STAT1	20846	signal transducer and activator of transcription 1	Stat1	2010005J02Rik	10090	MGI:103063
STAT2	20847	signal transducer and activator of transcription 2	Stat2	1600010G07Rik	10090	MGI:103039
TIR2	110256	trypanosome infection response 2	Tir2		10090	MGI:892965
TUBA4A	22145	tubulin, alpha 4A	Tuba4a	M[a]4, Tuba4	10090	MGI:1095410
XAF1	327959	XIAP associated factor 1	Xaf1	Fbox39	10090	MGI:3772572
Jablonski 2015 (increased in M1 decreased in M2 vs M0)

### Sheet: M1 up (J)
query	entrezgene	name	symbol	alias	taxid	MGI
AA467197	433470	expressed sequence AA467197	AA467197	Nmes1, mir-147	10090	MGI:3034182
ASCL1	17172	achaete-scute family bHLH transcription factor 1	Ascl1	ASH1, Mash1, bHLHa46	10090	MGI:96919
CD200	17470	CD200 molecule	Cd200	Mox2, OX2	10090	MGI:1196990
CD38	12494	CD38 antigen	Cd38	ADPRC 1, Cd38-rs1, I-19	10090	MGI:107474
CXCL3	330122	chemokine (C-X-C motif) ligand 3	Cxcl3	Dcip1, Gm1960	10090	MGI:3037818
CXCL9	17329	chemokine (C-X-C motif) ligand 9	Cxcl9	CMK, Mig, MuMIG, Scyb9, crg-10	10090	MGI:1352449
IL12B	16160	interleukin 12b	Il12b	Il-12b, Il-12p40, Il12p40, p40	10090	MGI:96540
IL1B	16176	interleukin 1 beta	Il1b	IL-1beta, Il-1b	10090	MGI:96543
IL6	16193	interleukin 6	Il6	Il-6	10090	MGI:96559
LCN2	16819	lipocalin 2	Lcn2	24p3, NRL, Sip24	10090	MGI:96757
PPAP2A	19012	phospholipid phosphatase 1	Plpp1	Hic53, Hpic53, LPP-1, LPP1, PAP-2a	10090	MGI:108412
PTGES	56351	prostaglandin E synthase 3	Ptges3	5730442A20Rik, Ptges, Tebp, cPGES, p23	10090	MGI:1929282
PTGS2	19225	prostaglandin-endoperoxide synthase 2	Ptgs2	COX2, Cox-2, PES-2, PGHS-2, PHS II	10090	MGI:97798
SERPINB2	18788	serine (or cysteine) peptidase inhibitor, clade B, member 2	Serpinb2	PAI-2, Planh2, ovalbumin	10090	MGI:97609
SLC7A2	11989	solute carrier family 7 (cationic amino acid transporter, y+ system), member 3	Slc7a3	Atrc3, CAT-3, CAT3, SLC7A1, SLC7A2	10090	MGI:1100521
TRAF1	22029	TNF receptor-associated factor 1	Traf1	4732496E14Rik	10090	MGI:101836
IL1A	16175	interleukin 1 alpha	Il1a	Il-1a	10090	MGI:96542
Top upregulated genes in M1 vs M0 cell

### Sheet: M2 up (J)
query	entrezgene	name	symbol	alias	taxid	MGI
AA467197	433470	expressed sequence AA467197	AA467197	Nmes1, mir-147	10090	MGI:3034182
AQP9	64008	aquaporin 9	Aqp9	1700020I22Rik, AQP-9	10090	MGI:1891066
CCL17	20295	chemokine (C-C motif) ligand 17	Ccl17	Abcd-2, Scya17, Scya17l, Tarc	10090	MGI:1329039
CCL22	20299	chemokine (C-C motif) ligand 22	Ccl22	ABCD-1, DCBCK, MDC, Scya22	10090	MGI:1306779
CH25H	12642	cholesterol 25-hydroxylase	Ch25h	m25OH	10090	MGI:1333869
CHI3L3	12655	chitinase-like 3	Chil3	Chi3l3, ECF-L, Ym1	10090	MGI:1330860
CHI3L4	104183	chitinase-like 4	Chil4	Chi3l4, Ym2	10090	MGI:1341098
FLT1	14254	FMS-like tyrosine kinase 1	Flt1	Flt-1, VEGFR-1, VEGFR1, sFlt1	10090	MGI:95558
CDH1	56371	fizzy and cell division cycle 20 related 1	Fzr1	Cdh1, FZR, FZR2, Fyr, HCDH	10090	MGI:1926790
ITGB3	16416	integrin beta 3	Itgb3	CD61, GP3A, INGRB3	10090	MGI:96612
MCF2L	17207	mcf.2 transforming sequence-like	Mcf2l	C130040G20Rik, Dbs, Ost, mKIAA0362	10090	MGI:103263
MGL2	216864	macrophage galactose N-acetyl-galactosamine specific lectin 2	Mgl2	CD301b	10090	MGI:2385729
PDCD1LG2	58205	programmed cell death 1 ligand 2	Pdcd1lg2	B7-DC, Btdc, F730015O22Rik, PD-L2	10090	MGI:1930125
EAR11	93726	ribonuclease, RNase A family, 2A (liver, eosinophil-derived neurotoxin)	Rnase2a	Ear11	10090	MGI:1890465
SLC7A2	11989	solute carrier family 7 (cationic amino acid transporter, y+ system), member 3	Slc7a3	Atrc3, CAT-3, CAT3, SLC7A1, SLC7A2	10090	MGI:1100521
SOCS2	216233	suppressor of cytokine signaling 2	Socs2	8030460M17, CIS2, Cish2, D130043N08Rik, JAB	10090	MGI:1201787
ARG1	94242	tubulointerstitial nephritis antigen-like 1	Tinagl1	1110021J17Rik, AZ-1, AZ1, Arg1, Lcn7	10090	MGI:2137617
TMEM26	327766	transmembrane protein 26	Tmem26	3230401A06	10090	MGI:2143537
IL4I1	100328588	interleukin 4 induced 1B	Il4i1b	Fig1, Gm21948, Il4i1, LAAO, LAO	10090	MGI:5439399
RETNLA	57262	resistin like alpha	Retnla	1810019L16Rik, Fizz-1, Fizz1, HIMF, RELM-alpha	10090	MGI:1888504
Top upregulated genes in M2 vs. M0 cells

### Sheet: Distinct M2 up (J)
query	entrezgene	name	symbol	alias	taxid	MGI
ACTN1	109711	actinin, alpha 1	Actn1	3110023F10Rik, Actn1a	10090	MGI:2137706
AMZ1	231842	archaelysin family metallopeptidase 1	Amz1	5330426I05, 6530401C20Rik	10090	MGI:2442258
ATP6V0A1	11975	ATPase, H+ transporting, lysosomal V0 subunit A1	Atp6v0a1	ATP6a1, Atp6n1, Atp6n1a, Atpv0a1, Vpp-1	10090	MGI:103286
ATP6V0D2	242341	ATPase, H+ transporting, lysosomal V0 subunit D2	Atp6v0d2	1620401A02Rik, V-ATPase	10090	MGI:1924415
BCAR3	29815	breast cancer anti-estrogen resistance 3	Bcar3	AND-34	10090	MGI:1352501
CD83	12522	CD83 antigen	Cd83		10090	MGI:1328316
CHST7	60322	carbohydrate (N-acetylglucosamino) sulfotransferase 7	Chst7	2600013M07Rik, C6ST-2, GST5, Gn6st-4, glcNAc6ST-4	10090	MGI:1891767
CLEC10A	17312	C-type lectin domain family 10, member A	Clec10a	CD301a, M-ASGP-BP-1, Mgl, Mgl1	10090	MGI:96975
CLEC7A	56644	C-type lectin domain family 7, member a	Clec7a	BGR, Clecsf12, beta-GR	10090	MGI:1861431
EGR2	13654	early growth response 2	Egr2	Egr-2, Krox-20, Krox20, NGF1-B, Zfp-25	10090	MGI:95296
EMP2	13731	epithelial membrane protein 2	Emp2	XMP	10090	MGI:1098726
GNB4	14696	guanine nucleotide binding protein (G protein), beta 4	Gnb4	6720453A21Rik, G(beta)4, Hg2b	10090	MGI:104581
PTPLA	30963	3-hydroxyacyl-CoA dehydratase 1	Hacd1	Ptpla	10090	MGI:1353592
LMNA	16905	lamin A	Lmna	Dhe	10090	MGI:96794
MATK	17179	megakaryocyte-associated tyrosine kinase	Matk	CHK, HYL, Ntk, p56ntk	10090	MGI:99259
MMP12	17381	matrix metallopeptidase 12	Mmp12	MME, Mmel	10090	MGI:97005
MMP9	17395	matrix metallopeptidase 9	Mmp9	B/MMP9, Clg4b, Gel B, MMP-9, pro-MMP-9	10090	MGI:97011
MRC1	17533	mannose receptor, C type 1	Mrc1	CD206, MR	10090	MGI:97142
MYC	78688	nucleolar protein 3 (apoptosis repressor with CARD domain)	Nol3	ARC, B430311C09Rik, MYC, NOP, Nop30	10090	MGI:1925938
OLFM1	56177	olfactomedin 1	Olfm1	AMY, Noe1, OlfA, Pancortin, Pancortin3	10090	MGI:1860437
P2RY1	18441	purinergic receptor P2Y, G-protein coupled 1	P2ry1	P2Y1, P2y1r	10090	MGI:105049
PTGS1	19224	prostaglandin-endoperoxide synthase 1	Ptgs1	COX1, Cox-1, Cox-3, PGHS-1, PHS 1	10090	MGI:97797
RHOJ	80837	ras homolog family member J	Rhoj	1110005O19Rik, Arhj, TC10L, TCL	10090	MGI:1931551
SOCS6	54607	suppressor of cytokine signaling 6	Socs6	1500012M23Rik, 5830401B18Rik, Cis4, Cish4, HSPC060	10090	MGI:1924885
TANC2	77097	tetratricopeptide repeat, ankyrin repeat and coiled-coil containing 2	Tanc2	3526402J09Rik, 5730590C14Rik	10090	MGI:2444121
TCFEC	21426	transcription factor EC	Tfec	Tcfec, bHLHe34	10090	MGI:1333760
TIAM1	21844	T cell lymphoma invasion and metastasis 1	Tiam1	D16Ium10, D16Ium10e	10090	MGI:103306
TMEM158	72309	transmembrane protein 158	Tmem158	2310037P21Rik, Ris1	10090	MGI:1919559
VWF	22371	Von Willebrand factor	Vwf	6820430P06Rik, B130011O06Rik, C630030D09, F8VWF, VWD	10090	MGI:98941
Jablonski 2015 (increased in M2 and decreased in M1 cells vs M0)

### Sheet: Increase M1+M2 (J)
	query	entrezgene	name	symbol	alias	taxid	MGI
	AI504432	229694	expressed sequence AI504432	AI504432	A230102G19	10090	MGI:2139742
	AARS	234734	alanyl-tRNA synthetase	Aars	Aars1, sti	10090	MGI:2384560
	ADHFE1	76187	alcohol dehydrogenase, iron containing, 1	Adhfe1	6330565B14Rik, Adh8, HOT	10090	MGI:1923437
	ADORA2B	11541	adenosine A2b receptor	Adora2b	A2BAR, A2BR, A2b, AA2BR, ARA2B	10090	MGI:99403
	ALAS1	11655	aminolevulinic acid synthase 1	Alas1	ALAS, ALAS-N, Alas-1, Alas-h	10090	MGI:87989
	ALDH1B1	72535	aldehyde dehydrogenase 1 family, member B1	Aldh1b1	2700007F14Rik	10090	MGI:1919785
	AQP9	64008	aquaporin 9	Aqp9	1700020I22Rik, AQP-9	10090	MGI:1891066
	ATF4	11911	activating transcription factor 4	Atf4	Atf-4, C/ATF, CREB-2, CREB2, TAXREB67	10090	MGI:88096
	BCL2A1D	12047	B cell leukemia/lymphoma 2 related protein A1d	Bcl2a1d	A1-d	10090	MGI:1278325
	BHLHE40	20893	basic helix-loop-helix family, member e40	Bhlhe40	Bhlhb2, C130042M06Rik, CR8, Clast5, Dec1	10090	MGI:1097714
	BTBD19	78611	BTB (POZ) domain containing 19	Btbd19	9530048O09Rik	10090	MGI:1925861
	CAR2	12349	carbonic anhydrase 2	Car2	CAII, Ca2, Car-2, Ltw-5, Lvtw-5	10090	MGI:88269
	CAV1	12389	caveolin 1, caveolae protein	Cav1	Cav, Cav-1	10090	MGI:102709
	CCL22	20299	chemokine (C-C motif) ligand 22	Ccl22	ABCD-1, DCBCK, MDC, Scya22	10090	MGI:1306779
	CCL8	20307	chemokine (C-C motif) ligand 8	Ccl8	1810063B20Rik, HC14, MCP-2, Mcp2, Scya8	10090	MGI:101878
	CD40	21939	CD40 antigen	Cd40	Bp50, GP39, HIGM1, IGM, IMD3	10090	MGI:88336
	CH25H	12642	cholesterol 25-hydroxylase	Ch25h	m25OH	10090	MGI:1333869
	CLN5	211286	ceroid-lipofuscinosis, neuronal 5	Cln5	A730075N08Rik	10090	MGI:2442253
	CSF2RB	12983	colony stimulating factor 2 receptor, beta, low-affinity (granulocyte-macrophage)	Csf2rb	AIC2B, Bc, CDw131, Csf2rb1, Csfgmrb	10090	MGI:1339759
	CSF2RB2	12984	colony stimulating factor 2 receptor, beta 2, low-affinity (granulocyte-macrophage)	Csf2rb2	AIC2A, BetaIl3, Bil3, Csfgmrb, Il3r	10090	MGI:1339760
	CST7	13011	cystatin F (leukocystatin)	Cst7	Cmap	10090	MGI:1298217
	DUSP4	319520	dual specificity phosphatase 4	Dusp4	2700078F24Rik, E130306H24Rik, MKP2	10090	MGI:2442191
	F10	14058	coagulation factor X	F10	Cf10, fX	10090	MGI:103107
	FCGR2B	14130	Fc receptor, IgG, low affinity IIb	Fcgr2b	CD32, F630109E10Rik, Fc[g]RII, FcgRII, Fcgr2	10090	MGI:95499
	FMNL2	71409	formin-like 2	Fmnl2	5430425K04Rik, Man	10090	MGI:1918659
	GLIPR2	384009	GLI pathogenesis-related 2	Glipr2	5730414A08Rik, GAPR-1	10090	MGI:1917770
	GLRP1	14659	glutamine repeat protein 1	Glrp1	GRP-1	10090	MGI:108038
	GPC1	14733	glypican 1	Gpc1		10090	MGI:1194891
	H2-AA	14960	histocompatibility 2, class II antigen A, alpha	H2-Aa	Aalpha, H-2Aa, H2Aa, I-Aalpha, IAalpha	10090	MGI:95895
	H2-AB1	14961	histocompatibility 2, class II antigen A, beta 1	H2-Ab1	Abeta, H-2Ab, H2-Ab, I-Abeta, IAb	10090	MGI:103070
	HIVEP3	16656	human immunodeficiency virus type I enhancer binding protein 3	Hivep3	2900056N03Rik, A130075N07, E030045D18Rik, KBP-1, KBP1	10090	MGI:106589
	HSPH1	15505	heat shock 105kDa/110kDa protein 1	Hsph1	105kDa, Hsp105, Hsp110, hsp-E7I, hsp110/105	10090	MGI:105053
	IER3	15937	immediate early response 3	Ier3	IEX-1, cI-3, gly96	10090	MGI:104814
	IFRD1	15982	interferon-related developmental regulator 1	Ifrd1	Ifnl, PC4, Tis7	10090	MGI:1316717
	IL1RL2	107527	interleukin 1 receptor-like 2	Il1rl2	IL-1Rrp2	10090	MGI:1913107
	IL4I1	100328588	interleukin 4 induced 1B	Il4i1b	Fig1, Gm21948, Il4i1, LAAO, LAO	10090	MGI:5439399
	ITGB8	320910	integrin beta 8	Itgb8	4832412O06Rik	10090	MGI:1338035
	JAK2	16452	Janus kinase 2	Jak2	Fd17	10090	MGI:96629
	KLF4	16600	Kruppel-like factor 4 (gut)	Klf4	EZF, Gklf, Zie	10090	MGI:1342287
	KLF7	93691	Kruppel-like factor 7 (ubiquitous)	Klf7	9830124P08Rik	10090	MGI:1935151
	MALT1	240354	MALT1 paracaspase	Malt1	A630046N12, D430033E09Rik, Pcasp1	10090	MGI:2445027
	MMP13	17386	matrix metallopeptidase 13	Mmp13	Clg, MMP-13, Mmp1	10090	MGI:1340026
	MTHFD2	17768	methylenetetrahydrofolate dehydrogenase (NAD+ dependent), methenyltetrahydrofolate cyclohydrolase	Mthfd2	NMDMC	10090	MGI:1338850
	MT2	244701	melatonin receptor 1B	Mtnr1b	Mel-1B-R, Mel1b, Mt2	10090	MGI:2181726
	NFIL3	18030	nuclear factor, interleukin 3, regulated	Nfil3	E4BP4	10090	MGI:109495
	NFKBIE	18037	nuclear factor of kappa light polypeptide gene enhancer in B cells inhibitor, epsilon	Nfkbie	I-kappa-B-epsilon, IKBE, IkB-E, NF-kappa-BIE, ikB-epsilon	10090	MGI:1194908
	OLR1	108078	oxidized low density lipoprotein (lectin-like) receptor 1	Olr1	LOX-1, SR-EI, Scare1	10090	MGI:1261434
	PDE4B	18578	phosphodiesterase 4B, cAMP specific	Pde4b	Dpde4, dunce	10090	MGI:99557
	PHLDA1	21664	pleckstrin homology like domain, family A, member 1	Phlda1	DT1P1B11, TDAG51, Tdag	10090	MGI:1096880
	PIM1	18712	proviral integration site 1	Pim1	Pim-1	10090	MGI:97584
	PIM3	223775	proviral integration site 3	Pim3	Kid1	10090	MGI:1355297
	PLA2G4A	18783	phospholipase A2, group IVA (cytosolic, calcium-dependent)	Pla2g4a	Pla2g4, cPLA2, cPLA2-alpha, cPLA2alpha	10090	MGI:1195256
	PLEKHG1	213783	pleckstrin homology domain containing, family G (with RhoGef domain) member 1	Plekhg1	D10Ertd733e, Gm521, mKIAA1209	10090	MGI:2676551
	PLK3	12795	polo like kinase 3	Plk3	Cnk, Fnk, PLK-3, PRK	10090	MGI:109604
	PPAP2A	19012	phospholipid phosphatase 1	Plpp1	Hic53, Hpic53, LPP-1, LPP1, PAP-2a	10090	MGI:108412
	PMEPA1	65112	prostate transmembrane protein, androgen induced 1	Pmepa1	2210418I02Rik, Erg1.2, N4wbp4, Stag1, Tmepai	10090	MGI:1929600
	PTGER2	19217	prostaglandin E receptor 2 (subtype EP2)	Ptger2	EP2, Ptgerep2	10090	MGI:97794
	PTGIR	19222	prostaglandin I receptor (IP)	Ptgir	IP, PGI2	10090	MGI:99535
	RASGRP1	19419	RAS guanyl releasing protein 1	Rasgrp1	Rasgrp, calDAG-GEFII	10090	MGI:1314635
	RCL1	59028	RNA terminal phosphate cyclase-like 1	Rcl1	2310040A02Rik, RPCL1, Rnac	10090	MGI:1913275
	RNF19B	75234	ring finger protein 19B	Rnf19b	4930534K13Rik, 4930555L03Rik, Ibrdc3	10090	MGI:1922484
	SCD2	20250	stearoyl-Coenzyme A desaturase 2	Scd2	Mir5114, Scd-2, mir-5114, swty	10090	MGI:98240
	SERPINB2	18788	serine (or cysteine) peptidase inhibitor, clade B, member 2	Serpinb2	PAI-2, Planh2, ovalbumin	10090	MGI:97609
	SLAMF1	27218	signaling lymphocytic activation molecule family member 1	Slamf1	4933415F16, CD150, CDw150, ESTM51, IPO-3	10090	MGI:1351314
	SLC2A1	20525	solute carrier family 2 (facilitated glucose transporter), member 1	Slc2a1	Glut-1, Glut1, M100200, Rgsc200	10090	MGI:95755
	SLC7A11	26570	solute carrier family 7 (cationic amino acid transporter, y+ system), member 11	Slc7a11	9930009M05Rik, sut, xCT	10090	MGI:1347355
	SLC7A2	11989	solute carrier family 7 (cationic amino acid transporter, y+ system), member 3	Slc7a3	Atrc3, CAT-3, CAT3, SLC7A1, SLC7A2	10090	MGI:1100521
	SLCO4A1	108115	solute carrier organic anion transporter family, member 4a1	Slco4a1	OATP-E, Slc21a12	10090	MGI:1351866
	SMURF1	75788	SMAD specific E3 ubiquitin protein ligase 1	Smurf1	4930431E10Rik, mKIAA1625	10090	MGI:1923038
	SOAT2	223920	sterol O-acyltransferase 2	Soat2	ACAT2, D15Wsu97e	10090	MGI:1332226
	SOCS1	12703	suppressor of cytokine signaling 1	Socs1	Cish1, Cish7, JAB, SOCS-1, SSI-1	10090	MGI:1354910
	ST3GAL1	20442	ST3 beta-galactoside alpha-2,3-sialyltransferase 1	St3gal1	5330418N22Rik, ST3GalI, Siat4, Siat4a, St3gal-1	10090	MGI:98304
	ST7	64213	suppression of tumorigenicity 7	St7	9430001H04Rik, Fam4a2, HELG, RAY1, SEN4	10090	MGI:1927450
	SYT7	54525	synaptotagmin VII	Syt7	B230112P13Rik	10090	MGI:1859545
	TIMP1	21857	tissue inhibitor of metalloproteinase 1	Timp1	Clgi, EPA, TIMP-1, TPA-S1, Timp	10090	MGI:98752
	TRIB3	228775	tribbles pseudokinase 3	Trib3	Ifld2, Nipk, SINK, SKIP3, TRB-3	10090	MGI:1345675
	UPP1	22271	uridine phosphorylase 1	Upp1	UPase, UdRPase, Up, Upp	10090	MGI:1097668
	Increased in M1 and M2 vs M0
